# Proximal Labeling of the Golgi Secretome Reveals Fat Body-Derived Humoral Factors in *Drosophila* Disc Regeneration

**DOI:** 10.1101/2024.09.02.609068

**Authors:** Yutaka Yoshida, Soshiro Kashio, Masayuki Miura

**Affiliations:** Department of Genetics, Graduate School of Pharmaceutical Sciences, The University of Tokyo, 7-3-1 Hongo, Bunkyo-ku, Tokyo 113-0033, Japan; Department of Integrative Bioanalytics, Institute of Development, Aging and Cancer (IDAC), Tohoku University, Sendai 980-8575, Japan; Laboratory for Cell Vigor Regulation, National Institute for Basic Biology, Nishigonaka 38, Okazaki, Aichi 444-8585, Japan

**Keywords:** Golgi, N-glycosylation, biotin labeling, proteomics, secreted protein

## Abstract

Humoral factors act as inter-tissue mediators and regulate various organismal physiologies. Although the importance of humoral factors in tissue repair has been recently recognized, our understanding of how humoral proteins regulate tissue repair remains limited. Glycosylation is an important modification of the conventional secretory pathway, and we have demonstrated that N-glycosylation in the Golgi apparatus of the *Drosophila* fat body (FB), the major secretory tissue equivalent to the mammalian liver and adipose tissue, remotely contributes to epithelial tissue repair. To identify humoral factors that contribute to repair via the Golgi apparatus, we constructed a Golgi-specific protein biotinylation system and performed hemolymph proteomics. By combining genetic analyses, we found that FB-derived innate immune regulators and iron mediators affect tissue repair. Altogether, our Golgi-specific labeling system has the potential to identify Golgi-mediated secreted factors that regulate inter-organ communication.
