## Supplemental Table 3 for "Proximal Labeling of the Golgi Secretome Reveals Fat Body-Derived Humoral Factors in *Drosophila* Disc Regeneration"

### Sheet: Hemolymph_Mgat2TbID
	Hemolymph
	Mgat2-TbID/TbID >= 2, P-Value =< 0.05
	AA0 and NA0						AA6 and NA6
	Time Course	Total number	Accession number	GeneName			Time Course	Total number	Accession number	GeneName
	detected at AA0 and NA0	26	Q00174	LanA			detected at AA6 and NA6	26	Q7K8Y5	Spn42Da
			X2JCV2	Lsp2					P29746	bnb
			X2JJD6	Arlr					X2JCV2	Lsp2
			Q9VYV6	CG2444					X2JJD6	Arlr
			Q9NFV7	Tep2					Q9VYV6	CG2444
			Q23997	Idgf6					Q9NFV7	Tep2
			Q9VQT8	IM33					Q8IN44	TotA
			Q7K3E2	CG5080					Q23997	Idgf6
			Q9W3L4	CG2233					Q9VQT8	IM33
			P11995	Lsp1α					Q7K3E2	CG5080
			Q9VL01	Sph35					Q9W3L4	CG2233
			Q9V496	apolpp					Q9W306	CG9691
			X2JGP4	Pdi					P11995	Lsp1α
			D1FYT3	Obp99b					Q9VL01	Sph35
			Q07171	Gel					Q9V496	apolpp
			Q3YMU0	ERp60					X2JGP4	Pdi
			P11997	Lsp1γ					D1FYT3	Obp99b
			Q9VCM8	CG4408					Q07171	Gel
			X2J8F5	Lsp1β					P11997	Lsp1γ
			Q7JR69	Cpr49Ac					X2J8F5	Lsp1β
			X2JDD7	Tig					Q9V3Y7	CG15293
			A0A0S0WH10	Nplp2					Q9VED8	DNaseII
			Q7JX94	CG30503					A1ZAG9	CG33459
			M9MRN7	CG42846					A0A0S0WH10	Nplp2
			Q9VSU2	teq					Q9VEP8	Irc
			Q9VF24	cv-d					Q9W303	Idgf4
	detected only at NA0	23	A0A0B4KFF2	CG43742			detected only at NA6	27	Q7K533	Gbp2
			Q7K8Y5	Spn42Da					Q00174	LanA
			Q9VME2	Nepl6					Q9VJD7	SPH93
			Q7KRU8	Fer1HCH					M9PDR0	Tep4
			M9PDR0	Tep4					Q9VFS1	Adgf-D
			Q0E8R1	vir-1					M9NET2	trol
			Q9VFC1	Spn88Eb					Q9VEK7	CREG
			A8JUP7	Hayan					A8JUP7	Hayan
			A1Z7M8	Ance-4					B7YZU7	lectin-22C
			Q9VA42	Npc2g					Q9W074	HBS1
			A0A0B4KHF0	Fer2LCH					Q9V3U6	CtsK1
			Q9VP47	Tsr1					D1FYH5	Obp99a
			P25823	tud					Q9VA42	Npc2g
			Q9W306	CG9691					Q7JQR3	Qsox1
			Q9VAI9	Obp99c					A1Z6V5	Spn43Ab
			Q9VAM2	CG11951					Q9VZI5	CG14990
			Q7KTG2	Apoltp					Q9VWV6	Tsf1
			X2JEX8	Yp3					Q8IPB7	LManII
			Q9VED8	DNaseII					Q9VAI9	Obp99c
			Q9NHA8	GNBP3					Q7JR69	Cpr49Ac
			Q9VBU9	RpS27					Q8IR95	ssp7
			Q9VQR0	CG3246					Q04691	Fbp1
			Q9W303	Idgf4					X2JDD7	Tig
	detected only at AA0	10	Q7K533	Gbp2					Q7KTG2	Apoltp
			E1JI93	teq					Q9VKG4	CG31705
			Q7KTA1	NimB2					Q7JX94	CG30503
			Q9VFS1	Adgf-D					Q9VSU2	teq
			Q961T9	CG33307			detected only at AA6	11	Q9W259	CG13506
			Q7JWX3	nec					Q7KRU8	Fer1HCH
			Q9VWV6	Tsf1					Q961T9	CG33307
			Q9VIX7	fon					Q9VMV5	vkg
			Q9VKG4	CG31705					A0A0B4KHF0	Fer2LCH
			Q9VS97	PGRP-SD					Q9I7S8	Paics
									A0A0B4KG03	f-cup
									Q9W0M1	Cep290
									Q9VCM8	CG4408
									P23779	Cys
									Q9VQR0	CG3246
	Supporting Table 3. Detected proteins by the secretome analysis in the hemolymph and FB in each time point. This excel tab shows the data of Hemolymph sample of Gnmt-T2A-Gal4 > Mgat2-V5-TurboID fly at 0 and 6 hr. Labeled proteins, which were two times higher in Mgat2-TurboID than in TurboID and whose p-value were lower than 0.05, were listed.

### Sheet: Hemolymph_BirAG3ER
	Hemolymph
	BirAG3ER/TbID >= 2, P-Value =< 0.05
	AA0 and NA0						AA6 and NA6
	Time Course	Total number	Accession number	GeneName			Time Course	Total number	Accession number	GeneName
	detected at AA0 and NA0	21	Q00174	LanA			detected at AA6 and NA6	22	Q7K8Y5	Spn42Da
			X2JCV2	Lsp2					P29746	bnb
			X2JJD6	Arlr					X2JCV2	Lsp2
			Q9VYV6	CG2444					X2JJD6	Arlr
			Q9NFV7	Tep2					Q9VYV6	CG2444
			Q23997	Idgf6					Q8IN44	TotA
			Q9VQT8	IM33					Q23997	Idgf6
			Q7K3E2	CG5080					Q9VMV5	vkg
			Q9W3L4	CG2233					Q9VQT8	IM33
			P11995	Lsp1α					Q7K3E2	CG5080
			Q9VL01	Sph35					Q9W3L4	CG2233
			Q9V496	apolpp					Q9W306	CG9691
			X2JGP4	Pdi					P11995	Lsp1α
			D1FYT3	Obp99b					Q9VL01	Sph35
			Q07171	Gel					Q9V496	apolpp
			P11997	Lsp1γ					X2JGP4	Pdi
			Q9VCM8	CG4408					Q07171	Gel
			X2J8F5	Lsp1β					P11997	Lsp1γ
			X2JDD7	Tig					X2J8F5	Lsp1β
			A0A0S0WH10	Nplp2					Q9VED8	DNaseII
			Q9VF24	cv-d					A0A0S0WH10	Nplp2
	detected only at NA0	23	A0A0B4KFF2	CG43742					Q9VEP8	Irc
			Q7K8Y5	Spn42Da			detected only at NA6	31	Q00174	LanA
			Q9VME2	Nepl6					M9PDR0	Tep4
			Q7KRU8	Fer1HCH					Q9VFS1	Adgf-D
			M9PDR0	Tep4					Q9NFV7	Tep2
			Q0E8R1	vir-1					Q9VJD6	CG18563
			Q9VFC1	Spn88Eb					M9NET2	trol
			A8JUP7	Hayan					Q9VEK7	CREG
			A1Z7M8	Ance-4					A8JUP7	Hayan
			Q9VA42	Npc2g					Q9W074	HBS1
			A0A0B4KHF0	Fer2LCH					Q9V3U6	CtsK1
			Q9VP47	Tsr1					D1FYH5	Obp99a
			P25823	tud					Q9VA42	Npc2g
			Q9W306	CG9691					Q7JWX3	nec
			Q9VAI9	Obp99c					Q7JQR3	Qsox1
			Q04691	Fbp1					A1Z6V5	Spn43Ab
			Q7KTG2	Apoltp					Q9VZI5	CG14990
			Q9VED8	DNaseII					Q9VWV6	Tsf1
			Q9NHA8	GNBP3					D1FYT3	Obp99b
			Q7JX94	CG30503					Q8IPB7	LManII
			Q9VQR0	CG3246					Q9VAI9	Obp99c
			Q9W303	Idgf4					Q7JR69	Cpr49Ac
			Q9VSU2	teq					Q9V3Y7	CG15293
	detected only at AA0	9	E1JI93	teq					Q9W4V3	CG14419
			Q7KTA1	NimB2					Q04691	Fbp1
			Q9VFS1	Adgf-D					Q7KTG2	Apoltp
			Q961T9	CG33307					Q9VKG4	CG31705
			Q7JWX3	nec					A1ZAG9	CG33459
			Q9VWV6	Tsf1					Q7JX94	CG30503
			Q3YMU0	ERp60					Q9W303	Idgf4
			Q9VS97	PGRP-SD					A0A0B4LH29	CG44245
			M9MRN7	CG42846					Q9VSU2	teq
							detected only at AA6	5	Q7KRU8	Fer1HCH
									A0A0B4KHF0	Fer2LCH
									A0A0B4KG03	f-cup
									Q9VCM8	CG4408
									Q9VQR0	CG3246
	Supporting Table 3. Detected proteins by the secretome analysis in the hemolymph and FB in each time point. This excel tab shows the data of Hemolymph sample of Gnmt-T2A-Gal4 >BirA*G3-myc-ER fly at 0 and 6 hr. Labeled proteins, which were two times higher in BirA*G3-ER than in TurboID and whose p-value were lower than 0.05, were listed.

### Sheet: FatBody_Mgat2TbID
	Fat Body
	Mgat2-TbID/TbID >= 2, P-Value =< 0.05
	AA0 and NA0						AA6 and NA6
	Time Course	Total number	Accession number	GeneName			Time Course	Total number	Accession number	GeneName
	detected at AA0 and NA0	62	A0A0B4KFF2	CG43742			detected at AA6 and NA6	68	Q961U0	Mgat2
			Q961U0	Mgat2					A1Z6H7	Gp210
			X2JCV2	Lsp2					Q9W5B5	CG14630
			A1Z6H7	Gp210					Q7KB18	Jheh2
			Q7KB18	Jheh2					O46067	Grp170
			O46067	Grp170					Q9VKC7	CG6766
			M9PCL4	SelT					Q9W366	CG12121
			Q9NFV7	Tep2					Q9VHA8	P58IPK
			Q9VKC7	CG6766					Q9VUM3	CG7011
			Q9W366	CG12121					Q9V3A8	ergic53
			Q9VHA8	P58IPK					Q9VVJ7	CG7484
			Q9VUM3	CG7011					A0A0B4KFS5	Asph
			Q9V3A8	ergic53					Q9VQT8	IM33
			B6IDN2	Pal1					Q9VMA7	Tango1
			A0A0B4KFS5	Asph					A0A0B4KHF0	Fer2LCH
			Q9VQT8	IM33					Q9VAL7	Cnx99A
			Q9VMA7	Tango1					Q9VAY2	Gp93
			A0A0B4KHF0	Fer2LCH					E1JJ71	Dmtn
			Q9VAL7	Cnx99A					M9PHV4	CG42354
			Q9VAY2	Gp93					Q7JXB5	Pepck2
			Q9VYV5	FucT6					Q9V3Q4	Prx4
			M9PHV4	CG42354					P11995	Lsp1α
			Q9V3Q4	Prx4					Q9W0H8	scf
			P11995	Lsp1α					Q9VXM4	MSBP
			Q9W0H8	scf					Q9VBV5	Sil1
			Q9VXM4	MSBP					Q9VAP8	α-Man-Ib
			Q9VBV5	Sil1					Q9V496	apolpp
			Q9VAP8	α-Man-Ib					D1FYT3	Obp99b
			Q9V496	apolpp					X2JGP4	Pdi
			X2JGP4	Pdi					Q9V415	Hrd3
			D1FYT3	Obp99b					P11997	Lsp1γ
			Q9VVW7	CNPYb					Q8SY53	Ostγ
			Q9V415	Hrd3					X2J8F5	Lsp1β
			A1Z8T3	CG18343					Q9VQT7	CG16713
			X2J8F5	Lsp1β					Q7K511	D2hgdh
			Q9VY05	CG9512					Q9V438	CaBP1
			F3YDH0	Hsc70-3					Q9VY05	CG9512
			Q9VKZ7	CG4972					F3YDH0	Hsc70-3
			A8JQY2	CG12213					Q9VKZ7	CG4972
			Q09332	Uggt					Q9V3V2	Fkbp14
			Q8IPK4	CG31915					Q9VPQ2	shv
			A1Z843	CG1371					Q9VYV3	prtp
			A0A0B4KFD1	LRP1					A8JNU6	Ogdh1
			Q53YH3	Calr					Q09332	Uggt
			Q95TL8	ERp44					Q9V3A6	Ero1L
			Q9VMR6	Acsf2					Q8IPK4	CG31915
			Q9VUC9	CG8100					A1Z843	CG1371
			Q9VH64	CG8507					Q53YH3	Calr
			Q9VK27	Edem2					Q9VDI5	CG17271
			Q7JXF7	sel					Q95TL8	ERp44
			Q9W3L4	CG2233					Q9VUC9	CG8100
			Q9NIV1	PEK					Q9VH64	CG8507
			M9PBV2	NTPase					Q8T9B6	boca
			Q9VPJ0	Creld					Q9VK27	Edem2
			Q9VA69	PH4αEFB					Q9W3L4	CG2233
			Q9VPQ7	Spp					M9PBV2	NTPase
			O77277	Torsin					Q9VPJ0	Creld
			Q3YMU0	ERp60					Q9VPQ7	Spp
			Q9VB46	Hmu					O77277	Torsin
			Q9V9T5	Mccc1					Q3YMU0	ERp60
			Q9VIG0	CG9257					Q9VB46	Hmu
			Q9VH78	Alg12					Q9VAI9	Obp99c
	detected only at NA0	20	A1Z8I8	CG42336					Q9V9T5	Mccc1
			Q9VVJ7	CG7484					Q9V9S0	Lamp1
			Q9VCW6	Gclm					Q04691	Fbp1
			Q02427	Rbp1					Q9VIG0	CG9257
			A1Z6J2	SCAP					Q9VH78	Alg12
			E1JJ71	Dmtn					Q9VEP8	Irc
			Q9V3A4	Catsup			detected only at NA6	36	X2JCV2	Lsp2
			Q9VL01	Sph35					Q9VW40	TORIP
			Q9VU13	CG42709					Q0E9E2	Pcb
			P11997	Lsp1γ					Q9NFV7	Tep2
			Q9VLX0	LKRSDH					Q9VCW6	Gclm
			Q7K1W4	Jheh3					Q9VIE8	mAcon1
			Q8MLT4	Gp150					Q9VUV6	GXIVsPLA2
			Q9VPQ2	shv					Q9VYV5	FucT6
			Q9VYV3	prtp					B4ZJA2	Sfp65A
			Q7K485	cathD					Q9VIH3	Mtp
			Q9W266	wdp					Q9V3A4	Catsup
			Q7KW39	CG17896					P08120	Col4a1
			Q9V9S0	Lamp1					A1ZBJ2	Acadvl
			Q04691	Fbp1					Q9VVW7	CNPYb
	detected only at AA0	20	A1ZA34	CG30091					Q7JWF1	Etf-QO
			Q0KHZ6	Etfb					A1Z8T3	CG18343
			Q8IN44	TotA					Q9W2J4	Ugt49B1
			Q9VVK7	NUCB1					Q86BL2	NimC2
			Q9W335	l(1)G0320					Q7K110	OstΔ
			Q9VQT7	CG16713					Q7K1W4	Jheh3
			X2JDD7	Tig					Q8MLT4	Gp150
			Q9V438	CaBP1					Q7KN97	Pcb
			Q6WV17	Pgant5					Q9XZ53	Stt3B
			P23779	Cys					Q00174	LanA
			Q8IGY1	Tm1					A0A0B4LF14	Pal1
			Q7KRU8	Fer1HCH					A8JQY2	CG12213
			Q9V3V2	Fkbp14					Q9VHY6	EMC1
			Q9VEG9	CG7655					Q7KW39	CG17896
			Q9VIK7	CG31678					Q9VN93	CtsF
			Q9VJD6	CG18563					Q9NIV1	PEK
			Q8T9B6	boca					Q94522	Scsα1
			Q9VNA3	CG11999					Q9VJW9	kuz
			Q9VAI9	Obp99c					Q7JR69	Cpr49Ac
			P83103	Haspin					Q9W452	CG6067
									Q7JX94	CG30503
									Q9VJG4	osi
							detected only at AA6	18	A1ZA34	CG30091
									M9PCL4	SelT
									O16130	RpL39
									M9PFR8	Arts
									B6IDN2	Pal1
									Q9VYA5	DNAlig4
									P02828	Hsp83
									P23779	Cys
									Q9VEG9	CG7655
									A0A0B4KFD1	LRP1
									M9PIG4	Glg1
									A0A0B4KI27	Fer1HCH
									Q9VMR6	Acsf2
									Q7JXF7	sel
									Q9VA69	PH4αEFB
									Q9VNA3	CG11999
									Q9VLW1	lectin-28C
									Q9VXZ8	pdgy
	Supporting Table 3. Detected proteins by the secretome analysis in the hemolymph and FB in each time point. This excel tab shows the data of FB sample of Gnmt-T2A-Gal4 > Mgat2-V5-TurboID fly at 0 and 6 hr. Labeled proteins, which were two times higher in Mgat2-TurboID than in TurboID and whose p-value were lower than 0.05, were listed.

### Sheet: FatBody_BirAG3ER
	Fat Body
	BirAG3ER/TbID >= 2, P-Value =< 0.05
	AA0 and NA0						AA6 and NA6
	Time Course	Total number	Accession number	GeneName			Time Course	Total number	Accession number	GeneName
	detected at AA0 and NA0	46	A1Z6H7	Gp210			detected at AA6 and NA6	52	Q9VW40	TORIP
			Q7KB18	Jheh2					A1Z6H7	Gp210
			M9PCL4	SelT					Q9W5B5	CG14630
			O46067	Grp170					Q7KB18	Jheh2
			Q9NFV7	Tep2					O46067	Grp170
			Q9VKC7	CG6766					Q9VKC7	CG6766
			Q9VHA8	P58IPK					Q9VHA8	P58IPK
			Q9V3A8	ergic53					Q9V3A8	ergic53
			A0A0B4KFS5	Asph					Q9VVJ7	CG7484
			Q9VMA7	Tango1					A0A0B4KFS5	Asph
			Q9VQT8	IM33					Q9VMA7	Tango1
			A0A0B4KHF0	Fer2LCH					A0A0B4KHF0	Fer2LCH
			Q9VAY2	Gp93					Q9VAY2	Gp93
			M9PHV4	CG42354					M9PHV4	CG42354
			Q9V3Q4	Prx4					Q7JXB5	Pepck2
			P11995	Lsp1α					Q9V3Q4	Prx4
			Q9W0H8	scf					P11995	Lsp1α
			Q9VXM4	MSBP					Q9W0H8	scf
			Q9VBV5	Sil1					Q9VXM4	MSBP
			D1FYT3	Obp99b					Q9VBV5	Sil1
			Q9VVW7	CNPYb					X2JC55	Cds
			X2JGP4	Pdi					D1FYT3	Obp99b
			Q9V415	Hrd3					X2JGP4	Pdi
			A1Z8T3	CG18343					Q9V415	Hrd3
			X2J8F5	Lsp1β					X2J8F5	Lsp1β
			Q9VY05	CG9512					Q9V438	CaBP1
			Q09332	Uggt					Q9VY05	CG9512
			Q9VIK7	CG31678					Q9VKZ7	CG4972
			Q8IPK4	CG31915					Q9V3V2	Fkbp14
			A1Z843	CG1371					Q9VPQ2	shv
			Q53YH3	Calr					Q9VYV3	prtp
			Q95TL8	ERp44					A8JNU6	Ogdh1
			Q9VUC9	CG8100					Q09332	Uggt
			Q9VMR6	Acsf2					Q8IPK4	CG31915
			Q9VH64	CG8507					A0A0B4KFD1	LRP1
			Q7JXF7	sel					A1Z843	CG1371
			Q9NIV1	PEK					Q53YH3	Calr
			Q9VPJ0	Creld					Q9VDI5	CG17271
			Q9VA69	PH4αEFB					Q95TL8	ERp44
			O77277	Torsin					Q9VUC9	CG8100
			Q9VPQ7	Spp					Q9VH64	CG8507
			Q3YMU0	ERp60					Q8T9B6	boca
			Q9VB46	Hmu					Q9W3L4	CG2233
			Q9V9T5	Mccc1					Q9VPJ0	Creld
			Q9VIG0	CG9257					O77277	Torsin
			Q9VH78	Alg12					Q9VPQ7	Spp
	detected only at NA0	27	A0A0B4KFF2	CG43742					Q3YMU0	ERp60
			X2JCV2	Lsp2					Q9VB46	Hmu
			Q9W4M7	tyf					Q9V9T5	Mccc1
			Q9VUM3	CG7011					Q9VIG0	CG9257
			A1Z8I8	CG42336					Q9VH78	Alg12
			Q9VVJ7	CG7484					Q9VEP8	Irc
			Q9VCW6	Gclm			detected only at NA6	43	Q0E9E2	Pcb
			B6IDN2	Pal1					Q9VUM3	CG7011
			A8JR46	Ire1					Q9VCW6	Gclm
			Q02427	Rbp1					Q9VMV5	vkg
			A1Z6J2	SCAP					Q9VIE8	mAcon1
			Q9V3A4	Catsup					Q9VSS9	CG5087
			Q9V496	apolpp					Q9VUV6	GXIVsPLA2
			X2JC55	Cds					Q9VQT8	IM33
			P11997	Lsp1γ					Q9VAL7	Cnx99A
			Q7K1W4	Jheh3					B4ZJA2	Sfp65A
			Q9VKZ7	CG4972					Q9VIH3	Mtp
			Q9XZ53	Stt3B					Q9V3A4	Catsup
			Q9VPQ2	shv					P08120	Col4a1
			Q9VYV3	prtp					A1ZBJ2	Acadvl
			Q9W266	wdp					Q9V496	apolpp
			A0A0B4KFD1	LRP1					Q9VVW7	CNPYb
			Q7KW39	CG17896					Q7JWF1	Etf-QO
			Q9VK27	Edem2					A1Z8T3	CG18343
			M9PBV2	NTPase					P11997	Lsp1γ
			Q9W3L4	CG2233					Q8SY53	Ostγ
			Q04691	Fbp1					Q9W2J4	Ugt49B1
	detected only at AA0	16	Q9VW40	TORIP					Q9VQT7	CG16713
			Q8IN44	TotA					Q9VCL7	CG10177
			Q7JXB5	Pepck2					Q86BL2	NimC2
			Q9VAP8	α-Man-Ib					Q7K110	OstΔ
			Q9W335	l(1)G0320					Q9W4Y3	trol
			Q9VQT7	CG16713					Q8MLT4	Gp150
			X2JDD7	Tig					Q7K1W4	Jheh3
			Q9V438	CaBP1					Q7KN97	Pcb
			Q7KN97	PCB					Q9XZ53	Stt3B
			Q8IGY1	Tm1					Q00174	LanA
			Q9V3V2	Fkbp14					A8JQY2	CG12213
			Q9VJD6	CG18563					Q9V3A6	Ero1L
			Q8T9B6	boca					Q7KW39	CG17896
			Q9VNA3	CG11999					Q9VK27	Edem2
			Q9VAI9	Obp99c					Q9NIV1	PEK
			P83103	Haspin					M9PBV2	NTPase
									Q8IPP8	CG31548
									Q8IMR4	Yif1
									Q9VAI9	Obp99c
									Q9V9S0	Lamp1
									Q9W452	CG6067
									Q7JX94	CG30503
							detected only at AA6	16	A1ZA34	CG30091
									M9PCL4	SelT
									B6IDN2	Pal1
									Q9VKJ6	CG6230
									X2JDD7	Tig
									Q7K511	D2hgdh
									Q9VEG9	CG7655
									Q9VJD6	CG18563
									A0A0B4KI27	Fer1HCH
									Q9VMR6	Acsf2
									Q7JXF7	sel
									Q9VA69	PH4αEFB
									Q9VNA3	CG11999
									Q04691	Fbp1
									Q9VLW1	lectin-28C
									Q9VXZ8	pdgy
	Supporting Table 3. Detected proteins by the secretome analysis in the hemolymph and FB in each time point. This excel tab shows the data of FB sample of Gnmt-T2A-Gal4 >BirA*G3-myc-ER fly at 0 and 6 hr. Labeled proteins, which were two times higher in BirA*G3-ER than in TurboID and whose p-value were lower than 0.05, were listed.
