## Supplemental Table 4 for "Proximal Labeling of the Golgi Secretome Reveals Fat Body-Derived Humoral Factors in *Drosophila* Disc Regeneration"

### Sheet: Sheet1
Figure	Fly line	Stock number / Origin / reference
1,S1,S2,S3	FB-Gal4, QUAS-DtA-ts/CyO-GFP ; WP-QF2, QUAS-mCD8-GFP/TM6B	#10 (Kashio et al., 2016)
1,S1,S2,S3,3	UAS-lacZ-RNAi	#47 (Kennerdell and Carthew, 2000) Gift from Dr. R. Carthew
1,S2,3	UAS-Mgat2-RNAi	VDRC #1381
1C-H	UAS-Mgat3-RNAi	VDRC #2876
	UAS-Fuct6-RNAi	VDRV #109432
	UAS-Mgat1-RNAi	VDRC #103609
	UAS-Man2b1-RNAi	VDRC #108043
	UAS-Mgat4b-RNAi	VDRC #100347
	UAS-Fused Lobes-RNAi	VDRC #4637
S1B,C	UAS-deltaCOP-RNAi	BDSC #31764
	UAS-Sec23-RNAi	BDSC #32365
	UAS-Tweek-RNAi	BDSC #65134
	UAS-Grasp65-RNAi	BDSC #34082
	UAS-Rab11-RNAi	BDSC #27730
	UAS-Syx18-RNAi	BDSC #26721
	UAS-Rab1-RNAi	BDSC #27299
	UAS-AP2alpha-RNAi	BDSC #32866
	UAS-Shibire-RNAi	BDSC #28513
S1E,F	UAS-Alg3-RNAi	VDRC #110803
	UAS-Alg9-RNAi	VDRC #3419
	UAS-Gcs1-RNAi	VDRC #37383
	UAS-Gcs2-RNAi	VDRC #48374
	UAS-Man1b-RNAi	VDRC #4419
	UAS-Man1c-RNAi	VDRC #43523
S2A-D, S4A-B	FB-Gal4 (II)	#46 (Gronke et al., 2003)
S2B	UAS-Mgat1-RNAi	VDRC #103609
	UAS-Mgat1-RNAi	VDRC #40834
S2C,D	C10-Gal4	Gift from Dr. E. Hafen
S2C-D, S4A-B	Gnmt-T2A-GAl4/TM6B (III)	#45 (Kashio and Miura, 2025)
S2E, S3	FB-Gal4/CyO-GFP ; WP-QF2, QUAS-mCD8-GFP/TM6B	#9（Kashio et al., 2020）
2,3,S4,S5	UAS-V5-TurboID (II)	this study
	UAS-Mgat2-V5-TurboID (II)	this study
2C	UAS-Grasp65-GFP (II)	BDSC #8507
	UAS-Man2-RFP (III)	BDSC #65249
2C, S4E-F	Fkh-Gal4 (III)	BDSC #78060
2D,3,S4,S5	UAS-lacZ (II)	Gift from Dr. C. Goodman
3,S4C-D,S5	QUAS-DtA-ts, QUAS-mCD8-GFP/CyO-GFP ; WP-QF2, Gnmt-T2A-Gal4/TM6B	this study
	QUAS-mCD8-GFP/CyO-GFP ; WP-QF2, Gnmt-T2A-Gal4/TM6B	this study
3F,G	UAS-f-cup-RNAi	VDRC #36120
	UAS-PGRP-SD-RNAi	BDSC #56962
	UAS-Adgf-D-RNAi	BDSC #56980
	UAS-Cys-RNAi	VDRC #104909
	UAS-CG13506-RNAi	BDSC #66919
	UAS-CG3246-RNAi	BDSC #67017
	UAS-CG33307-RNAi	VDRC #47829
	UAS-CG4408-RNAi	VDRC #15235
	UAS-Viking-RNAi	VDRC #16986
	UAS-NimB2-RNAi	BDSC #65098
	UAS-nec-RNAi	BDSC #66948
	UAS-Teq-RNAi	BDSC #41896
	UAS-Paics-RNAi	BDSC #62241
	UAS-Tsf1-RNAi	BDSC #55936
	UAS-fon-RNAi	VDRC #330575
	UAS-Fer1HCH-RNAi	VDRC #49536
	UAS-Gbp2-RNAi	VDRC #16696
	UAS-Fer2LCH-RNAi	BDSC #44067
S4B	r4-Gal4	BDSC #33832
	nSyb-Gal4	BDSC #51635
	Pros-Gal4	BDSC #84276
S4E, F	Mef2-Gal4	BDSC #27390
	Pxn-Gal4	Gift from Dr. Galko M.
S4,S5	UAS-myc-BirA*G3-ER (II)	#2 (Droujinine et al., 2021) Gift from Dr. N. Perrimon
	Supporting Table 4. List of fly lines.
