## Supplemental Table 5 for "Proximal Labeling of the Golgi Secretome Reveals Fat Body-Derived Humoral Factors in *Drosophila* Disc Regeneration"

### Sheet: Sheet1
Figure	Detailed Genotype	Abbreviation in the Figure
1A	FB-Gal4, QUAS-DtA-ts/+ ; WP-QF2, QUAS-mCD8-GFP/+
1C,D	FB-Gal4, QUAS-DtA-ts/UAS-lacZ-RNAi ; WP-QF2, QUAS-mCD8-GFP/+	lacZ
	FB-Gal4, QUAS-DtA-ts/UAS-Mgat2-RNAi ; WP-QF2, QUAS-mCD8-GFP/+	Mgat2
	FB-Gal4, QUAS-DtA-ts/UAS-Mgat3-RNAi ; WP-QF2, QUAS-mCD8-GFP/+	Mgat3
	FB-Gal4, QUAS-DtA-ts/UAS-Fuct6-RNAi ; WP-QF2, QUAS-mCD8-GFP/+	Fuct6
	FB-Gal4, QUAS-DtA-ts/UAS-Mgat1-RNAi ; WP-QF2, QUAS-mCD8-GFP/+	Mgat1
	FB-Gal4, QUAS-DtA-ts/UAS-Man2b1-RNAi ; WP-QF2, QUAS-mCD8-GFP/+	Man2b1
	FB-Gal4, QUAS-DtA-ts/UAS-Mgat4b-RNAi ; WP-QF2, QUAS-mCD8-GFP/+	Mgat4b
	FB-Gal4, QUAS-DtA-ts/+ ; WP-QF2, QUAS-mCD8-GFP/UAS-Fused Lobes-RNAi	Fused Lobes
1E,F,G,H	FB-Gal4, QUAS-DtA-ts/UAS-lacZ-RNAi ; WP-QF2, QUAS-mCD8-GFP/+	lacZ
	FB-Gal4, QUAS-DtA-ts/UAS-Mgat2-RNAi ; WP-QF2, QUAS-mCD8-GFP/+	Mgat2
S1B, C	FB-Gal4, QUAS-DtA-ts/UAS-lacZ-RNAi ; WP-QF2, QUAS-mCD8-GFP/+	lacZ
	FB-Gal4, QUAS-DtA-ts/+ ; WP-QF2, QUAS-mCD8-GFP/UAS-deltaCop-RNAi	deltaCop
	FB-Gal4, QUAS-DtA-ts/+ ; WP-QF2, QUAS-mCD8-GFP/UAS-Sec23-RNAi	Sec23
	FB-Gal4, QUAS-DtA-ts/UAS-Tweek-RNAi ; WP-QF2, QUAS-mCD8-GFP/+	Tweek
	FB-Gal4, QUAS-DtA-ts/+ ; WP-QF2, QUAS-mCD8-GFP/UAS-Grasp65-RNAi	Grasp65
	FB-Gal4, QUAS-DtA-ts/+; WP-QF2, QUAS-mCD8-GFP/UAS-Rab11-RNAi	Rab11
	FB-Gal4, QUAS-DtA-ts/+; WP-QF2, QUAS-mCD8-GFP/UAS-Syx18-RNAi	Syx18
	FB-Gal4, QUAS-DtA-ts/+ ; WP-QF2, QUAS-mCD8-GFP/UAS-Rab1-RNAi	Rab1
	FB-Gal4, QUAS-DtA-ts/+; WP-QF2, QUAS-mCD8-GFP/UAS-AP2alpha-RNAi	AP2alpha
	FB-Gal4, QUAS-DtA-ts/+ ; WP-QF2, QUAS-mCD8-GFP/UAS-Shibire-RNAi	Shibire
S1E, F	FB-Gal4, QUAS-DtA-ts/UAS-lacZ-RNAi ; WP-QF2, QUAS-mCD8-GFP/+	lacZ
	FB-Gal4, QUAS-DtA-ts/UAS-Alg3-RNAi ; WP-QF2, QUAS-mCD8-GFP/+	Alg3
	UAS-Alg9-RNAi/X or Y ; FB-Gal4, QUAS-DtA-ts/+ ; WP-QF2, QUAS-mCD8-GFP/+	Alg9
	FB-Gal4, QUAS-DtA-ts/+ ; WP-QF2, QUAS-mCD8-GFP/UAS-Gcs1-RNAi	Gcs1
	FB-Gal4, QUAS-DtA-ts/+ ; WP-QF2, QUAS-mCD8-GFP/UAS-Gcs2-RNAi	Gcs2
	FB-Gal4, QUAS-DtA-ts/UAS-Man1b-RNAi ; WP-QF2, QUAS-mCD8-GFP/+	Man1b
	FB-Gal4, QUAS-DtA-ts/+ ; WP-QF2, QUAS-mCD8-GFP/UAS-Man1c-RNAi	Man1c
S2A	FB-Gal4/UAS-lacZ-RNAi ; +/+	lacZ
	FB-Gal4/UAS-Magt2-RNAi ; +/+	Mgat2
S2B	FB-Gal4/UAS-lacZ-RNAi ; +/+	lacZ
	FB-Gal4/UAS-Magt1-RNAi ; +/+	Mgat1
S2E	FB-Gal4, QUAS-DtA-ts/UAS-lacZ-RNAi ; WP-QF2, QUAS-mCD8-GFP/+	lacZ-RNAi (Ablation)
	FB-Gal4, QUAS-DtA-ts/UAS-Mgat2-RNAi ; WP-QF2, QUAS-mCD8-GFP/+	Mgat2-RNAi (Ablation)
	FB-Gal4/UAS-lacZ-RNAi ; WP-QF2, QUAS-mCD8-GFP/+	lacZ-RNAi (Non-Ablation)
	FB-Gal4/UAS-Mgat2-RNAi ; WP-QF2, QUAS-mCD8-GFP/+	Mgat2-RNAi (Non-Ablation)
S2C,D	+/UAS-GFP ; C10-Gal4/+	C10-Gal4
	FB-Gal4/UAS-GFP	FB-Gal4
	+/UAS-GFP ; Gnmt-T2A-Gal4/+	Gnmt-T2A-Gal4
S2F,G,H	FB-Gal4, QUAS-DtA-ts/UAS-lacZ-RNAi ; WP-QF2, QUAS-mCD8-GFP/+	lacZ-RNAi
	FB-Gal4, QUAS-DtA-ts/UAS-Mgat2-RNAi ; WP-QF2, QUAS-mCD8-GFP/+	Mgat2-RNAi
S3A,B,C,D,E	FB-Gal4, QUAS-DtA-ts/UAS-lacZ-RNAi ; WP-QF2, QUAS-mCD8-GFP/+	Ablation
	FB-Gal4/UAS-lacZ-RNAi ; WP-QF2, QUAS-mCD8-GFP/+	Non-Ablation
2C	UAS-V5-TurboID, UAS-Grasp65-GFP/+ ; UAS-Man2-RFP/Fkh-Gal4	Fkh-Gal4 > V5-TurboID
	UAS-Mgat2-V5-TurboID, UAS-Grasp65-GFP/+ ; UAS-Man2-RFP/Fkh-Gal4	Fkh-Gal4 > Mgat2-V5-TurboID
2D	UAS-lacZ/+ ; +/Gnmt-T2A-Gal4	lacZ
	UAS-V5-TurboID/+ ; +/Gnmt-T2A-Gal4	V5-TurboID
	UAS-Mgat2-V5-TurboID/+ ; +/Gnmt-T2A-Gal4	Mgat2-V5-TurboID
3A,B,C,D	QUAS-DtA-ts, QUAS-mCD8-GFP/UAS-lacZ ; Gnmt-T2A-Gal4, WP-QF2/+	lacZ (Ablation +, Ablation)
	QUAS-DtA-ts, QUAS-mCD8-GFP/UAS-V5-TurboID ; Gnmt-T2A-Gal4, WP-QF2/+	TbID (Ablation +, Ablation)
	QUAS-DtA-ts, QUAS-mCD8-GFP/UAS-Mgat2-V5-TurboID ; Gnmt-T2A-Gal4, WP-QF2/+	Mgat2-TbID (Ablation +, Ablation)
	QUAS-mCD8-GFP/UAS-lacZ ; Gnmt-T2A-Gal4, WP-QF2/+	lacZ (Ablation -, Non-Ablation)
	QUAS-mCD8-GFP/UAS-V5-TurboID ; Gnmt-T2A-Gal4, WP-QF2/+	TbID (Ablation -, Non-Ablation)
	QUAS-mCD8-GFP/UAS-Mgat2-V5-TurboID ; Gnmt-T2A-Gal4, WP-QF2/+	Mgat2-TbID (Ablation -, Non-Ablation)
3F,G	QUAS-DtA-ts, QUAS-mCD8-GFP/UAS-lacZ-RNAi ; Gnmt-T2A-Gal4, WP-QF2/+	lacZ
	QUAS-DtA-ts, QUAS-mCD8-GFP/UAS-f-cup-RNAi ; Gnmt-T2A-Gal4, WP-QF2/+	f-cup
	QUAS-DtA-ts, QUAS-mCD8-GFP/UAS-PGRP-SD-RNAi ; Gnmt-T2A-Gal4, WP-QF2/+	PGRP-SD
	QUAS-DtA-ts, QUAS-mCD8-GFP/UAS-Adgf-D-RNAi ; Gnmt-T2A-Gal4, WP-QF2/+	Adgf-D
	QUAS-DtA-ts, QUAS-mCD8-GFP/UAS-Cys-RNAi ; Gnmt-T2A-Gal4, WP-QF2/+	Cys
	QUAS-DtA-ts, QUAS-mCD8-GFP/UAS-CG13506-RNAi ; Gnmt-T2A-Gal4, WP-QF2/+	CG13506
	QUAS-DtA-ts, QUAS-mCD8-GFP/UAS-CG3246-RNAi ; Gnmt-T2A-Gal4, WP-QF2/+	CG3246
	QUAS-DtA-ts, QUAS-mCD8-GFP/UAS-CG33307-RNAi ; Gnmt-T2A-Gal4, WP-QF2/+	CG33307
	QUAS-DtA-ts, QUAS-mCD8-GFP/+ ; Gnmt-T2A-Gal4, WP-QF2/UAS-CG4408-RNAi	CG4408
	QUAS-DtA-ts, QUAS-mCD8-GFP/+ ; Gnmt-T2A-Gal4, WP-QF2/UAS-Viking-RNAi	Viking
	QUAS-DtA-ts, QUAS-mCD8-GFP/UAS-NimB2-RNAi ; Gnmt-T2A-Gal4, WP-QF2/+	NimB2
	QUAS-DtA-ts, QUAS-mCD8-GFP/UAS-nec-RNAi ; Gnmt-T2A-Gal4, WP-QF2/+	nec
	QUAS-DtA-ts, QUAS-mCD8-GFP/UAS-Teq-RNAi ; Gnmt-T2A-Gal4, WP-QF2/+	Teq
	QUAS-DtA-ts, QUAS-mCD8-GFP/UAS-Paics-RNAi ; Gnmt-T2A-Gal4, WP-QF2/+	Paics
	QUAS-DtA-ts, QUAS-mCD8-GFP/UAS-Tsf1-RNAi ; Gnmt-T2A-Gal4, WP-QF2/+	Tsf1
	QUAS-DtA-ts, QUAS-mCD8-GFP/UAS-fon-RNAi ; Gnmt-T2A-Gal4, WP-QF2/+	fon
	QUAS-DtA-ts, QUAS-mCD8-GFP/+ ; Gnmt-T2A-Gal4, WP-QF2/UAS-Ferritin1HCH-RNAi	Fer1HCH
	QUAS-DtA-ts, QUAS-mCD8-GFP/UAS-Gbp2-RNAi ; Gnmt-T2A-Gal4, WP-QF2/+	Gbp2
	QUAS-DtA-ts, QUAS-mCD8-GFP/UAS-Ferritin2LCH-RNAi ; Gnmt-T2A-Gal4, WP-QF2/+	Fer2LCH
S4A,B	FB-Gal4 x UAS-geneX	FB-Gal4
	Gnmt-T2A-Gal4 x GeneX	Gnmt-T2A-Gal4
	r4-Gal4 x GeneX	r4-Gal4
	nSyb-Gal4 x GeneX	nSyb-Gal4
	Pros-Gal4 x GeneX	Pros-Gal4
S4C,D	QUAS-mCD8-GFP/UAS-lacZ ; Gnmt-T2A-Gal4, WP-QF2/+	lacZ
	QUAS-mCD8-GFP/UAS-myc-BirA*G3-ER ; Gnmt-T2A-Gal4, WP-QF2/+	BirA*G3-ER
	QUAS-mCD8-GFP/UAS-V5-TurboID ; Gnmt-T2A-Gal4, WP-QF2/+	TurboID
	QUAS-mCD8-GFP/UAS-Mgat2-V5-TurboID ; Gnmt-T2A-Gal4, WP-QF2/+	Mgat2-TurboID
S4E,F	Mef2-Gal4 x GeneX	Mef2-Gal4
	Pxn-Gal4 x GeneX	Pxn-Gal4
	Fkh-Gal4 x GeneX	Fkh-Gal4
S5A,B,D	QUAS-DtA-ts, QUAS-mCD8-GFP/UAS-lacZ ; Gnmt-T2A-Gal4, WP-QF2/+	lacZ (AA)
	QUAS-DtA-ts, QUAS-mCD8-GFP/UAS-myc-BirA*G3-ER ; Gnmt-T2A-Gal4, WP-QF2/+	BirA*G3-ER (AA)
	QUAS-DtA-ts, QUAS-mCD8-GFP/UAS-V5-TurboID ; Gnmt-T2A-Gal4, WP-QF2/+	TurboID (AA)
	QUAS-DtA-ts, QUAS-mCD8-GFP/UAS-Mgat2-V5-TurboID ; Gnmt-T2A-Gal4, WP-QF2/+	Mgat2-TurboID (AA)
	QUAS-mCD8-GFP/UAS-lacZ ; Gnmt-T2A-Gal4, WP-QF2/+	lacZ (NA)
	QUAS-mCD8-GFP/UAS-myc-BirA*G3-ER ; Gnmt-T2A-Gal4, WP-QF2/+	BirA*G3-ER (NA)
	QUAS-mCD8-GFP/UAS-V5-TurboID ; Gnmt-T2A-Gal4, WP-QF2/+	TurboID (NA)
	QUAS-mCD8-GFP/UAS-Mgat2-V5-TurboID ; Gnmt-T2A-Gal4, WP-QF2/+	Mgat2-TurboID (NA)
	Supporting Table 5. Fly genotype details.
